# RNA landscapes of brain tissue and brain tissue-derived extracellular vesicles in simian immunodeficiency virus (SIV) infection and SIV-related central nervous system pathology

**DOI:** 10.1101/2023.04.01.535193

**Authors:** Yiyao Huang, Ahmed Abdelgawad, Andrey Turchinovich, Suzanne Queen, Celina Monteiro Abreu, Xianming Zhu, Mona Batish, Lei Zheng, Kenneth W. Witwer

## Abstract

**Introduction:** Antiretroviral treatment regimens can effectively control HIV replication and some aspects of disease progression. However, molecular events in end-organ diseases such as central nervous system (CNS) disease are not yet fully understood, and routine eradication of latent reservoirs is not yet in reach. Brain tissue-derived extracellular vesicles (bdEVs) act locally in the source tissue and may indicate molecular mechanisms in HIV CNS pathology. Regulatory RNAs from EVs have emerged as important participants in HIV disease pathogenesis. Using brain tissue and bdEVs from the simian immunodeficiency virus (SIV) model of HIV disease, we profiled messenger RNAs (mRNAs), microRNAs (miRNAs), and circular RNAs (circRNAs), seeking to identify possible networks of RNA interaction in SIV infection and neuroinflammation.

**Methods:** Postmortem occipital cortex tissue were collected from pigtailed macaques: uninfected controls and SIV-infected subjects (acute phase and chronic phase with or without CNS pathology). bdEVs were separated and characterized in accordance with international consensus standards. RNAs from bdEVs and source tissue were used for sequencing and qPCR to detect mRNA, miRNA, and circRNA levels

**Results:** Multiple dysregulated bdEV RNAs, including mRNAs, miRNAs, and circRNAs, were identified in acute infection and chronic infection with pathology. Most dysregulated mRNAs in bdEVs reflected dysregulation in their source tissues_._ These mRNAs are disproportionately involved in inflammation and immune responses, especially interferon pathways. For miRNAs, qPCR assays confirmed differential abundance of miR-19a-3p, let-7a-5p, and miR-29a-3p (acute SIV infection), and miR- 146a-5p and miR-449a-5p (chronic with pathology) in bdEVs. In addition, target prediction suggested that several circRNAs that were differentially abundant in source tissue might be responsible for specific differences in small RNA levels in bdEVs during SIV infection.

**Conclusions:** RNA profiling of bdEVs and source tissues reveals potential regulatory networks in SIV infection and SIV-related CNS pathology.
