## Supplementary material for "RNA landscapes of brain tissue and brain tissue-derived extracellular vesicles in simian immunodeficiency virus (SIV) infection and SIV-related central nervous system pathology": Table 1

### Sheet: Sheet1
Table 1. The pigtailed macaques used in the study.
Animal number	Animal ID	Group	Inoculation	SIVE*	Necropsy (dPI)	Age at Necropsy	Sex
1	332	Uninfected	9/6/2011 (sham)	None	85	5	M
2	333	Uninfected	9/6/2011 (sham)	None	84	5.1	M
3	334	Uninfected	9/6/2011 (sham)	None	84	5.5	M
4	373	Uninfected	9/16/2014 (sham)	None	84	3.5	M
5	374	Uninfected	9/16/2014 (sham)	None	85	3.5	M
6	375	Uninfected	9/16/2014 (sham)	None	86	3.4	M
7	275	Acute	2008-12-02	None	7	3	M
8	282	Acute	2008-12-02	None	7	3.3	M
9	278	Acute	2008-12-08	None	7	3.3	M
10	284	Acute	2008-12-09	None	7	3.5	M
11	296	Acute	2008-12-09	None	7	2.3	M
12	262	CP-	2007-11-19	None	95	3.3	M
13	260	CP-	2007-11-19	None	101	3.4	M
14	294	CP-	2008-07-25	None	87	2.2	M
15	292	CP-	2008-07-25	None	84	3.2	M
16	299	CP-	2009-04-06	None	98	3	M
17	272	CP-	2010-04-29	None	84	4.7	M
18	351	CP-	2012-11-20	None	87	5.4	M
19	143	CP+	2005-05-20	+	208	3.9	M
20	295	CP+	2008-07-25	+	88	3	M
21	298	CP+	2009-04-06	+	93	3.1	M
22	350	CP+	2012-11-20	+	86	5.5	M
*SIVE: SIV encephalitis
